# Tumors accumulate expanded GATA3-dependent tissue Tregs

**DOI:** 10.64898/2026.03.13.707380

**Authors:** Katharina Kunesch, Sraddha S. Bharadwaj, Jacqueline L.E. Tearle, Lydia Kopplin, Isaac Desveaux, Asmae Laouina, Fabio Ticconi, Andreas B. Wild, Makoto Mark Taketo, Marc P. Stemmler, Thorsten Cramer, Gesine Hansen, Ulf Neumann, Kylie R. James, Oliver Pabst, Ana Izcue

## Abstract

Targeting Tregs is a potential strategy to improve cancer therapies. However, which Tregs accumulate in response to tumoral processes, and how tumors affect their phenotype, is poorly understood. Here we show that tumor Tregs are equivalent to effector tissue Tregs in steady state organs. We used a mouse model of intestinal neoplasia to demonstrate that one early event in carcinogenesis is sufficient to induce local accumulation of Tregs resembling human tumor Tregs. Treg accumulation was driven by TCR-dependent oligoclonal expansion of tissue Tregs with an effector Treg phenotype. Treg expansion was independent of CCR8, IL33R and CD137, which were previously linked to tumor Treg. In contrast, GATA3 was required for effector tissue Tregs and for their expansion in response to neoplasia. Our findings identify GATA3-dependent clonal expansion of effector tissue Tregs as a key event in promoting tumor growth.

**Highlights:**

- An early tumorigenic event alone drives accumulation of effector tissue Tregs
- Tregs in tumors are phenotypically akin to effector tissue Tregs
- The accumulation of Tregs is driven by TCR-dependent oligoclonal expansion
- GATA3 controls tumor-promoting effector tissue Tregs
