## Supplementary material for "Tumors accumulate expanded GATA3-dependent tissue Tregs": Table S3

### Sheet: Treg signature
De Simone et al.		Plitas et al.		Kidani et al
ACAA2		IL1R2		IL1RL1
ACOX3		CLEC7A		IL1A
ACP5		KLF3		TLE2
ACSL4		AC145110.1		MYO1E
ACTA2		PRKAR1A		CRLF2
ACTG2		IRF2		IL1R1
ADAM10		ZBED2		TNFRSF8
ADAT2		VDR		TSPAN33
ADPRH		CCR8		ZBTB46
AHCYL2		NDFIP2.AS1		CEACAM1
AKAP5		MYO7A		ABTB2
AKIP1		HAVCR2		CAVIN1
ARHGEF12		DARC		COCH
ARHGEF4		RP11.611E13.3		TSPAN13
ARL6IP5		EBI3		SECTM1
ARNTL2		SPARCL1		TNFRSF4
ATP13A3		CTSC		FANCL
ATP2C1		FN1		AKAP5
AURKA		BTLA		SOX4
BATF		CXCL11		LAYN
BCL2L1		CCL4		LAT2
BIRC5		CTSL1		ATP1A4
C17orf96		EMP1		CLEC7A
C5orf63		CISH		CAVIN3
CABLES1		SDC4		PDGFA
CACNB2		CXCL14		TNFRSF18
CADM1		MED20		WLS
CALM3		SLC35A5		CTTNBP2NL
CARD16		TNFRSF9		CD7
CARD17		LMCD1		IL1RN
CASP1		CD177		CCL22
CASQ1		C20orf112		CD274
CCNB2		RAB10		LINC00589
CCR8		VCAM1		AC005392.2
CD177		RNF125		CGA
CD27		RNASE10		MZB1
CD274		CCR5		SDC4
CD7		CPM		XKRX
CDCA2		TMEM66		RASAL1
CDH24		COPB2		GEM
CDK6		MYO1E		TNFRSF13B
CEACAM1		LINC00519		CHRNA6
CENPM		CCR2		MYRIP
CEP55		TNFRSF4		CTSC
CGA		RP11.316P21.1		LINC01943
CHRNA6		ZNF484		LAPTM4B
CHST2		TM4SF1.AS1		EDNRB
CHST7		CSF1		LINC02099
CIT		IDH1.AS1		LINC01055
CLNK				ZBTB32
CNIH1				LINC00519
COL9A2				INPP5F
CORO1B				LINC02195
COX10				SMIM38
CRADD				IL1R2
CREB3L2				LRG1
CSF1				HNRNPA1P21
CSF2RB				TLCD5
CTLA4				FNDC3B
CTSC				TBC1D8
CTTNBP2NL				VDR
CX3CR1				CABLES1
CXCL13				FAIM2
CYB5B				SIGLEC12
CYP7B1				IZUMO4
DCPS				AC103702.1
DFNB31				XIRP1
DIRAS3				RAB30
DLGAP5				C3AR1
DNPH1				SEC14L6
DPYSL2				TTBK1
EBI3				DIRAS3
ECEL1				VAV3
EGLN1				CES4A
EML2				TBC1D27P
ENTPD1				CD300LD
ERI1				FAM78B
ETFA				GK
ETV7				STAC
EVA1B				PTP4A3
F5				CD177
FAAH2				PARD6G
FAIM2				TMPRSS6
FAM184A				LTA
FAM19A2				CCR8
FAM98B				SERPINE2
FAS				HYMAI
FBXO45				ZBED2
FCRL3				CDH24
FKBP1A				BATF
FLNB				EPHX2
FLVCR2				PLXNB2
FNDC3B				TNS3
FOXA1				MAGEH1
FOXM1				AC091179.1
FOXP3				CD80
FUCA2				DGCR5
GADD45A				SOCAR
GCNT1				EBI3
GK				ACP5
GLB1				LDLRAD4-AS1
GLCCI1				IKZF4
GLDC				LINC02416
GLRX				SPATC1
GNG4				GADD45A
GNG8				RXRG
GRSF1				COL9A2
GSK3B				PLEKHG1
GTF3C6				AC008074.2
GTSF1L
HADHB
HAP1
HAVCR2
HECW2
HIBCH
HIVEP3
HJURP
HOXA1
HPRT1
HPSE
HS3ST3B1
HSDL2
HTATIP2
ICA1
ICOS
IGFLR1
IKZF2
IKZF4
IL12RB2
IL17REL
IL1R2
IL1RL1
IL1RL2
IL21R
IL2RA
IL2RB
IL32
IL7
INPP1
INPP5F
ISOC1
ITFG1
JAK1
JAKMIP1
KAT2B
KIF14
KIF15
KLHDC7B
LAPTM4B
LAX1
LAYN
LEPR
LEPROT
LHFP
LIMA1
LMCD1
LRG1
LRRC61
LTA
LXN
LY75
MAGEH1
MALT1
MAP1LC3A
MAST4
MAT2B
MCCC2
MELK
METTL7A
METTL8
MGME1
MGST2
MICAL2
MINPP1
MKI67
MREG
MYL6B
MYO5C
NAB1
NCALD
NCAM1
NCF4
NCOA1
NDFIP2
NEMP2
NETO2
NFE2L3
NFYC
NHS
NPTN
NTNG2
NUSAP1
NXT2
OSBP2
PAK2
PAM
PANX2
PAQR4
PARD6G
PARK7
PCTP
PDCD1LG2
PDGFA
PEX3
PGM2
PHKA1
PIGU
PLA2G4C
PPM1G
PRDX3
PRKCDBP
PROB1
PTGIR
PTP4A3
PTPRJ
PTTG1
RAB15
RAD51AP1
RASAL1
RBKS
RCBTB1
RDH10
REXO2
RMI2
RNF145
RNF207
RRAGB
RYBP
SEC14L6
SEC24A
SECTM1
2003-09-01
SGPP2
SH3RF2
SIRPG
SLC16A1
SLC25A12
SLC35E3
SLC35F2
SLC41A1
SMAD1
SNAP47
SOCS2
SOX4
SPATA24
SPATC1
SPATS2L
SSH1
SSTR3
STAC
STARD7
STRIP2
SYT11
TADA3
TBC1D8
TDRD3
TFRC
THADA
TIGIT
TM9SF2
TMA16
TMEM140
TMEM184C
TMOD1
TMPRSS3
TMPRSS6
TNFRSF18
TNFRSF4
TNFRSF8
TNFRSF9
TOR4A
TOX2
TP73
TPMT
TPP1
TPX2
TRAF3
TRIB1
TRIM16
TSPAN17
TSPAN5
TST
TTBK1
TTC22
TWIST1
USP51
UXS1
VANGL1
VDR
VWA5A
WDHD1
WDTC1
WSB1
XKRX
YIPF1
YIPF6
ZBED2
ZBTB38
ZC3H12C
ZG16B
ZMAT3
ZMYND8
ZNF280C
ZNF280D
ZNF282
ZNF334
ZWINT
LOC388813
AC019206.1
